# Geometry effects on protein mobility in a synapse

**DOI:** 10.1101/2025.01.12.632582

**Authors:** Simon Dannenberg, Sofiia Reshetniak, Sarah Mohammadinejad, Silvio O. Rizzoli, Stefan Klumpp

## Abstract

It is generally assumed that synaptic function requires a tight regulation of the mobility and localisation of synaptic proteins. Evidence for this hypothesis has been difficult to gather. Protein mobility can be measured via fluorescence recovery after photobleaching (FRAP), but the interpretation of the results remains challenging. In this study, we perform *in silico* FRAP experiments to study the effects of the synaptic geometry and/or protein binding to synaptic vesicles on protein mobility. We matched simulations with published FRAP data for 40 different synaptic proteins, to obtain diffusion coefficients, vesicle binding rates, and binding times. Importantly, we identify two mechanisms that govern the obtained recovery times: redistribution of material inside the synaptic bouton and inflow through the axon. We show that their dissection is crucial for the correct interpretation of FRAP experiments, especially for proteins binding to synaptic vesicles.
