## Supplemental Table S1 for "Geometry effects on protein mobility in a synapse"

### Sheet: Sheet1
	name	t_syn	t_axon	IF_syn	IF_axon	D	k	T	t_syn_sim	t_axon_sim	IF_syn_sim	IF_axon_sim	ratio	category	D_eff	Branch	fit
	SV2B	17.35	6.85	75.35	28.68	0.1	100	1	13.1682	7.57099	68.6452	10.6916	100	vesicle	0.0179971	Redistribution	Both
	ITSN	9.52	1.89	40.73	26.14	1	1000	1	15.2069	3.21573	70.6102	-2.38714	1000	soluble	0.0214755	Redistribution	Both
	vATPase	13.56	3.13	54.99	20.97	1	1000	1	15.2069	3.21573	70.6102	-2.38714	1000	vesicle	0.0214755	Redistribution	Both
	VAMP4	4.71	14.74	51.38	1.61	0.03	0	0	14.2581	9.0447	54.5093	18.8667	0	endosome	0.03	Redistribution	Both
	Synaptophysin	24.6	3.08	72.59	22.26	2	1000	1	27.1481	2.98204	72.3321	-7.75551	1000	vesicle	0.042951	Redistribution	Both
	Tubulin	10.61	7.04	35.23	45.48	0.3	0	0	15.556	6.87088	35.0912	9.46108	0	cytoskeletal	0.3	Both	Both
	Synapsin	13.38	5.84	23.51	19.74	0.7	10	0.1	16.0953	5.89938	20.2651	3.1994	1	soluble	0.669495	Both	Both
	PIPKgamma	7.16	3.77	16.15	32.76	3	10	0.1	10.9563	3.69421	1.31158	-0.332623	1	soluble	2.86926	Axon	Both
	CSP	8.45	2.87	22.05	23	5	100	0.1	10.832	2.86526	1.02179	2.99737	10	membrane	3.4349	Axon	Both
	Dynamin	10.75	2.51	21.01	2.33	5	100	0.1	10.832	2.86526	1.02179	2.99737	10	soluble	3.4349	Axon	Both
	Actin	6.35	1.37	13.19	28.4	17	0	0	0	1.58741	0	-4.32202		cytoskeletal	17	Axon	Axon
	alpha-SNAP	5.25	2.4	26.74	9.71	8	0	0	0	2.25193	0	-6.98208		soluble	8	Axon	Axon
	alpha-synuclein	6.07	2.41	26.74	18.91	8	0	0	0	2.25193	0	-6.98208		soluble	8	Axon	Axon
	Amphiphysin	6.77	3.22	22.93	18.62	4	0	0	0	3.09985	0	-1.24952		soluble	4	Axon	Axon
	AP180	4.51	1.81	7.06	29.24	12	0	0	0	1.87595	0	1.94992		soluble	12	Axon	Axon
	AP2	3.56	2.17	7.99	16.49	9	0	0	0	2.17011	0	-6.12149		soluble	9	Axon	Axon
	Calmodulin	3.04	2.68	20.43	13.43	6	0	0	0	2.65843	0	-2.88515		soluble	6	Axon	Axon
	CLC	3.39	1.61	16.42	23.69	20	0	0	0	1.58796	0	-12.2194		soluble	20	Axon	Axon
	Complexin1	3.7	2.64	23.57	19.24	6	0	0	0	2.65843	0	-2.88515		soluble	6	Axon	Axon
	Complexin2	5.01	4.03	15.44	0.88	2	0	0	0	4.27698	0	-6.28949		soluble	2	Axon	Axon
	Doc2a	5.47	1.64	21	21.93	20	0	0	0	1.58796	0	-12.2194		soluble	20	Axon	Axon
	Endophilin	4.28	2.52	17.98	9.87	6	0	0	0	2.65843	0	-2.88515		soluble	6	Axon	Axon
	Epsin	6.78	2.63	17.65	24.51	6	0	0	0	2.65843	0	-2.88515		soluble	6	Axon	Axon
	Hsc70	2.92	2.63	24.41	14.69	6	0	0	0	2.65843	0	-2.88515		soluble	6	Axon	Axon
	Munc13	3.95	1.53	4.64	21.91	17	0	0	0	1.58741	0	-4.32202		soluble	17	Axon	Axon
	Munc18	4.66	2.37	18.24	21.5	8	0	0	0	2.25193	0	-6.98208		soluble	8	Axon	Axon
	NSF	3.4	1.69	42.29	27.68	15	0	0	0	1.7341	0	-5.64151		soluble	15	Axon	Axon
	Rab3	4	3.24	14.31	8.31	4	0	0	0	3.09985	0	-1.24952		vesicle	4	Axon	Axon
	Rab5a	3.82	1.54	8.23	21.48	17	0	0	0	1.58741	0	-4.32202		endosome	17	Axon	Axon
	Rab7	3.91	1.74	3.26	24.83	15	0	0	0	1.7341	0	-5.64151		endosome	15	Axon	Axon
	Septin5	4.4	2.72	21.23	21.18	6	0	0	0	2.65843	0	-2.88515		cytoskeletal	6	Axon	Axon
	SNAP23	2.54	2.79	25.56	16.58	5	0	0	0	2.8437	0	-5.87152		membrane	5	Axon	Axon
	SNAP25	4.38	1.89	19.49	17.9	12	0	0	0	1.87595	0	1.94992		membrane	12	Axon	Axon
	SNAP29	5.41	3.65	10.64	6.58	3	0	0	0	3.44451	0	-6.75554		membrane	3	Axon	Axon
	Synaptotagmin7	5.9	2.66	8.21	19.51	6	0	0	0	2.65843	0	-2.88515		vesicle	6	Axon	Axon
	Syndapin	5.3	2	16.17	28.1	10	0	0	0	1.98231	0	-10.8344		soluble	10	Axon	Axon
	Syntaxin1	6.56	3.42	12.66	11.94	3	0	0	0	3.44451	0	-6.75554		membrane	3	Axon	Axon
	VAMP2	5.53	2.64	41.67	-11.95	6	0	0	0	2.65843	0	-2.88515		vesicle	6	Axon	Axon
	mEGFP	2.08	1.94	18.15	20.47	10	0	0	0	1.98231	0	-10.8344		control	10	Axon	Axon
	membrane_mEGFP	4.84	2.3	26.86	33.99	8	0	0	0	2.25193	0	-6.98208		control	8	Axon	Axon
	V_glut	23.53	0	63.24	0	0.5	100	1	22.7099	5.92157	64.7457	0.00186986		vesicular	0.0899853	Both	Synapse
	Synaptogyrin	33.65	0	65.35	0	0.7	100	1	29.0521	5.90946	60.1562	0.0388678		vesicular	0.125979	Both	Synapse
